# Metagenomic polymorphic toxin effector and immunity profiling predicts microbiome development and disease-related dysbiosis

**DOI:** 10.1101/2025.07.08.662037

**Authors:** Hunter W Schroer, Francesco Beghini, Juan Antonio Raygoza Garay, Nicholas A Christakis, Dustin E. Bosch

## Abstract

Bacteria use antagonistic interbacterial weapons such as polymorphic toxin secretion systems (TSS) to compete for niches in the human gut microbiome. We developed a bioinformatic marker gene approach (PolyProf) to quantify TSS including ∼200 effector and immunity genes and applied it to ∼15,000 publicly available human metagenomes. PolyProf alpha and beta diversity readily distinguished 12 different human disease states. Decision tree machine learning models integrating bacterial taxonomy with PolyProf had near-perfect accuracy (ROC area 1.00) for all 12 disease states. During microbiome development in the first year of life, PolyProf alpha diversity increases, and beta diversity becomes increasingly like the maternal microbiome, influenced by vertical transfer, delivery mode, and breastfeeding. PolyProf is related to strain sharing among adults through social interactions. In summary, interbacterial antagonism with TSS shapes microbiome development and interpersonal strain sharing. Since PolyProf distinguishes diverse adult disease statuses, these dynamics may contribute to non-genetic inheritance.
