## Supplemental Tables for "Metagenomic polymorphic toxin effector and immunity profiling predicts microbiome development and disease-related dysbiosis"

### Sheet: Table S1
Table S1. Marker genes included in PolyProf
taget	type	MAG-derived sequences
EssB	T7SS	462
Imm10	immunity	56
Imm11	immunity	48
Imm12	immunity	82
Imm13	immunity	2078
Imm14	immunity	328
Imm17	immunity	306
Imm18	immunity	108
Imm19	immunity	128
Imm1	immunity	12
Imm20	immunity	278
Imm21	immunity	66
Imm22	immunity	302
Imm23	immunity	46
Imm24	immunity	42
Imm25	immunity	34
Imm26	immunity	108
Imm27	immunity	2
Imm28	immunity	10
Imm29	immunity	30
Imm2	immunity	42
Imm33	immunity	116
Imm34	immunity	90
Imm35	immunity	2
Imm36	immunity	400
Imm3	immunity	8
Imm40	immunity	52
Imm42	immunity	100
Imm43	immunity	24
Imm44	immunity	34
Imm45	immunity	74
Imm46	immunity	4
Imm47	immunity	16
Imm48	immunity	48
Imm50	immunity	16
Imm51	immunity	410
Imm52	immunity	36
Imm53	immunity	12
Imm54	immunity	240
Imm55	immunity	82
Imm57	immunity	102
Imm59	immunity	70
Imm5	immunity	1828
Imm60	immunity	116
Imm61	immunity	26
Imm62	immunity	458
Imm63	immunity	146
Imm64	immunity	6
Imm65	immunity	296
Imm66	immunity	4228
Imm67	immunity	2008
Imm68	immunity	1870
Imm69	immunity	14
Imm6	immunity	32
Imm70	immunity	350
Imm74	immunity	2
Imm7	immunity	46
Imm8	immunity	10
Imm9	immunity	186
ImmADPRGHD	immunity	34
ImmBarstar	immunity	38
ImmComJ	immunity	58
ImmMy6CBD	immunity	430
ImmNMB0513	immunity	86
ImmNTF2	immunity	30
ImmPA2201	immunity	928
ImmSUFU2	immunity	2820
ImmSUFU	immunity	5112
ImmSUKH	immunity	10
ImmVC0424	immunity	222
Ldpeptidase	effector	13332
Ntox10	effector	11118
Ntox11	effector	6
Ntox12	effector	4
Ntox13	effector	518
Ntox16	effector	4555
Ntox17	effector	6
Ntox19	effector	42
Ntox20	effector	826
Ntox21	effector	31
Ntox23	effector	1377
Ntox24	effector	1
Ntox25	effector	22
Ntox26	effector	2742
Ntox29	effector	1291
Ntox2	effector	191
Ntox30	effector	1068
Ntox31	effector	5
Ntox32	effector	23377
Ntox33	effector	1663
Ntox34	effector	16
Ntox35	effector	241
Ntox37	effector	1123
Ntox38	effector	9
Ntox40	effector	2
Ntox42	effector	8
Ntox43	effector	1
Ntox44	effector	1967
Ntox45	effector	66
Ntox46	effector	40
Ntox47	effector	8
Ntox48	effector	143
Ntox49	effector	23
Ntox4	effector	70
Ntox50	effector	691
Ntox5	effector	2
Ntox7	effector	1852
Ntox8	effector	1393
Ntox9	effector	958
Tde1	effector	77
Tdi1	immunity	430
ToxAHH	effector	231
ToxARC	effector	7
ToxARTHYD1	effector	900
ToxARTHYD2	effector	1219
ToxARTPARP	effector	199
ToxARTRSE	effector	11
ToxBarnase	effector	1912
ToxCaspase	effector	412
ToxCdiAC	effector	146
ToxColD1	effector	13
ToxColE3	effector	9
ToxColicinE5	effector	441
ToxComI	effector	6
ToxDeam	effector	1294
ToxDeamsce3516	effector	1294
ToxDOC	effector	5250
ToxEndoU	effector	4
ToxGHH2	effector	856
ToxGHH	effector	201
ToxHNHCIDE	effector	66
ToxHNHDHNNK	effector	240
ToxHNHEHHH	effector	2918
ToxHNHGHE	effector	29
ToxHNHHHH	effector	1452
ToxHopH1	effector	932
ToxHTH	effector	1542
ToxJAB1	effector	197
ToxJAB2	effector	338
ToxLHH	effector	1340
ToxMCFSHE	effector	2
ToxMPTase1	effector	553
ToxMPTase2	effector	19
ToxMPTase3	effector	2
ToxMPTase4	effector	18
ToxMPTase5	effector	4
ToxNucA	effector	2
ToxParBL1	effector	1207
ToxPeptidekinase	effector	1056
ToxPL2	effector	14
ToxPL3	effector	94
ToxPL	effector	373
ToxPLDMTX2	effector	23
ToxREase10	effector	49
ToxREase1	effector	2
ToxREase2	effector	123
ToxREase3	effector	200
ToxREase4	effector	6975
ToxREase5	effector	17
ToxREase7	effector	30
ToxREase8	effector	30
ToxREase9	effector	60
ToxRelE	effector	686
ToxSHH	effector	10
ToxSUFU	effector	2223
ToxURI1	effector	547
ToxURI2	effector	11
ToxWHH	effector	8
ToxYabG	effector	1149
TssB	T6SSiii	183
TssC	T6SSiii	280
TssD	T6SSiii	152
TssE	T6SSiii	110
TssF	T6SSiii	414
TssG	T6SSiii	87
TssI	T6SSiii	1316
TssK	T6SSiii	231
TssN	T6SSiii	227
TssO	T6SSiii	45
TssP	T6SSiii	207
TssQ	T6SSiii	43
TssR	T6SSiii	519
total		141949

### Sheet: Table S2
Table S2. Shotgun metagenomics studies included in the meta-analysis. NCBI BioProject accessions, disease state and case number summaries, and corresponding prior publications are listed.
PolyProf meta-analysis datasets
BioProjects	Study groups	Specimens	Citations (PMID)
PRJNA48479	healthy controls	126	28953883
PRJEB8094	antibiotics	917	26359913
	healthy controls	292
PRJEB37249, PRJEB38742	coronary artery disease	261	35177860
	metabolic syndrome	3059
	healthy controls	1033
PRJNA564397, PRJEB35738, PRJNA674880, PRJNA748262, PRJNA705895	C. difficile infection	219	32459982, 33077744, 33593430, 35083969, 34252073
	healthy controls	199
PRJEB10878, PRJEB12449, PRJEB6070, PRJEB7774, PRJNA447983	colorectal carcinoma	563	33738265, 27171425, 34031391, 35087227, 36572910
	adenoma	125
	healthy controls	518
PRJNA398089, SRP057027, PRJNA685168	Crohn’s disease	1515	26468751, 34297922, 31142855
	ulcerative colitis	946
	healthy controls	737
PRJNA1019702, PRJEB24041, PRJEB32631, PRJEB6456, PRJNA752686	infant – vaginal delivery	1431	39043677, 29496731, 31534227, 25974306, 35383822
	infant – C-section delivery	937
	maternal	385
PRJEB9584	osteoarthritis	126	34082693
PRJEB33500	obese	955	33763720
PRJEB6997	rheumatoid arthritis	128	36040159
PRJEB40095	smoker	291	34880502
	healthy controls	35
PRJEB15179, PRJNA422434	type 2 diabetes	193	29590046, 23023125
	healthy controls	140
microbiome development and strain sharing datasets
BioProjects	Study groups	Specimens	Citations (PMID)
PRJNA999635	strain sharing analysis healthy controls	1117	39567691
PRJEB45799	USA child (saliva)	530	36653448
	USA maternal (saliva)	123
	USA paternal (saliva)	605
	Guinea-Bissau households (fecal)	342

### Sheet: Table S3
Table S3. XGBoost hyperparameters tested and selected using grid search and leave-one-subject-out cross validation.
	IBD vs. all	IBD vs. all “healthy”	IBD vs. all, including taxonomy
n IBD / non-IBD samples	2,381 / 12,256	2,381 / 3,377	1,686 / 11,680
Parameters tested	Optimal value
max_depth [3,4,5]	5	5	4
n_estimators [1,3,5,10,15]	15	15	15
learning_rate [0.5, 0.75, 1]	0.5	0.5	0.75
min_child_weight [20, 30, 40, 50]	30	20	20
gamma [1,5,10]	1	1	10
lambda [0.5, 1, 5]	5	0.5	5
subsample [0.4, 0.5, 0.6]	0.5	0.6	0.5
colsample_bytree [0.4, 0.5, 0.6]	0.6	0.4	0.6
scale_pos_weight	5	1.5	7
